# Somatic variant detection using an individual-specific pangenome reference: a case study of a pediatric acute myeloid leukemia patient

**DOI:** 10.64898/2026.10.27.756267

**Authors:** Elizaveta Kulaeva, Eline JM Bertrums, Mark van Roosmalen, Rico Hagelaar, Lucca LM Derks, Laurianne Trabut, Arianne M Brandsma, Mark Verheul, Matteo Boretto, Sjors Middelkamp, Pjotr Prins, Ruben van Boxtel, Andrea Guarracino

## Abstract

**Background:** Reference bias can cause false or missed somatic variant calls, also in clinically relevant genes. Pangenomes aim to reduce this bias, but evidence of their diagnostic benefit is lacking. We tested how an individual-specific pangenome affects somatic variant calling in bulk samples and single cells.

**Results:** We built an individual-specific pangenome from Nanopore assemblies of normal hematopoietic stem and progenitor cells of a child with acute myeloid leukemia. We aligned short-read whole-genome sequencing data of bulk and single-cell samples to hg38 and to the pangenome, and called somatic variants with standard downstream tools after anchoring pangenome alignments to hg38. Single nucleotide variants were mostly shared, while indel calls unique to the pangenome were fewer than those unique to hg38, mostly in repeats. Both approaches detected *NUP98-NSD1* and *FLT3* internal tandem duplication (*FLT3*-ITD) drivers. The pangenome-based phylogeny showed more parallel branching in comparison to hg38-based tree. The pangenome removed three false-positive *PRSS1* variants and, in single cells, frameshift insertion calls next to polyG and polyC repeats. However, surjection to hg38 coordinates split a *WT1* driver indel call in a low-complexity region into two separate calls. Validation showed that all somatic structural variant calls, except *NUP98-NSD1* and *FLT3*-ITD, were germline variants or artifacts.

**Conclusions:** The use of individual-specific pangenome led to fewer false-positive indel and driver calls, mainly in repeats and single cells, and changed the branching of the inferred phylogeny. However, surjection artifacts and false-positive somatic structural variants show that pangenome-based results need read-level inspection and validation before clinical use.
