## Additional File 3 for "Somatic variant detection using an individual-specific pangenome reference: a case study of a pediatric acute myeloid leukemia patient"

### Sheet: Primers_PRSS1_WT1
primer seq	gene	primer code	PCR/Sanger	Amplicon size (bp)		PCR cycles			mm	1 sample
GCTTCCACGTGTGTCCCG	WT1	LK01	PCR fw	700		3'	95C		Buffer	7.5
TCCTAGAGCGGAGAGTCCCT	WT1	LK02	PCR rev			30'	95C	40 cycles	fw	0.75
GCATCTGGGCCAAGTTAGG	WT1	LK03	Sanger seq			30'	58C		rev	0.75
CAGTGGGTGGTATCAGCAGG	PRSS1	LK04	PCR fw	835		1'	72C		H2O	1.5
TCCCCAGACTCTTTCCCACA	PRSS1	LK05	PCR rev			5'	72C
CTGGGAGAGCTTGGCTTCAG	PRSS1	LK06	Sanger seq			infinite Hold	4C		DNA	6 (2ng/uL)
GGGGTAAGGAGTTCAAGGCA	WT1	LK07	PCR fw	850
CCCGGCCTACTTACCCTGAT	WT1	LK08	PCR rev

### Sheet: Primers_SVs
primer seq	region	primer code	PCR/Sanger	Amplicon size (bp)		PCR cycles			mm	1 sample
CAGCATCTGGACTTGTAATTG	7_13_hg38	7_13_hg38_F	PCR fw	212		3'	95C		GoTaq Mastermix	10
AGCTTCAATGAGGTATGAGAGTC	7_13_hg38	7_13_hg38_R	PCR rev			30'	95C	35 cycles	Fw 10uM	1
CTGAGTAGCTGGGACTACAGG	5_11	5_11_F	PCR fw	223		30'	55C		Rev 10uM	1
CCCTATCCCTTTAATCATTTGG	5_11	5_11_R	PCR rev			1'	72C		NFW	6
GCCAGCTACAGATGGTACAG	13dup	13dup_F	PCR fw	159		5'	72C
CAGAAACATTTGGCACATTC	13dup	13dup_R	PCR rev			infinite Hold	12C		DNA	2 (2ng/uL)
GTGGACTCATCATCAAATGG	7delhg38	7delhg38_F	PCR fw	196
GATGATTCCATTCGAGTCC	7delhg38	7delhg38_R	PCR rev
GACAGGGCCATGGTAAGAC	20_15_hg38	20_15_hg38_F	PCR fw	118
ACAGACCTGGTCCTATCTGTG	20_15_hg38	20_15_hg38_R	PCR rev
CAGTGAGCCGAGATTGC	9dup_pan	9dup_pan_F	PCR fw	159
TGTGATGCATGTTTGTTGAG	9dup_pan	9dup_pan_R	PCR rev
AACAAGTGGGCACTCAAATC	9del_pan	9del_pan_F	PCR fw	82
AGAGCCTTTCACTCAGGTTG	9del_pan	9del_pan_R	PCR rev
TGGTGATTCCATTCAATTCC	16_7_pan	16_7_pan_F	PCR fw	135
TGAAATCATCGAAGGACTCG	16_7_pan	16_7_pan_R	PCR rev
GCTAATTATTGCTGGAGAAACC	20del_pan	20del_pan_F	PCR fw	101
GTCTTCAACCTGACCCTTTG	20del_pan	20del_pan_R	PCR rev
